# The Genomic Legacy of the Norman Conquest in Rural England

**DOI:** 10.64898/2026.04.10.716983

**Authors:** Flavio De Angelis, Elizabeth A. Nelson, Sam Leggett, Kalina Kassadjikova, Tanya R. Pelayo, Rob Poulton, Todd C. Rae, Lars Fehren-Schmitz, Lia Betti, Carlos Eduardo G. Amorim

## Abstract

The Norman Conquest of 1066 CE reshaped the political and cultural landscape of England, yet its demographic consequences remain poorly understood, particularly outside elite and urban contexts where historical evidence is concentrated. Here, we investigate the population history of a rural English community spanning the Conquest using genome-wide ancient DNA from the Priory Orchard site, a cemetery in Godalming (Surrey) in use between the 9^th^ and early 13^th^ centuries CE. We generated genomic data from 78 individuals and established radiocarbon dates for 98 individuals from the site. Population genetic analyses place Priory Orchard individuals within the genetic continuum of early medieval populations from the North Sea region. Ancestry modelling indicates that this rural community carried substantial Scandinavian/Viking-related ancestry alongside a persistent Saxon-related component and a smaller French-related contribution. However, stratifying individuals by date, before and after 1066 CE, reveals no clear genome-wide discontinuity across the Conquest horizon, suggesting demographic continuity through this crucial political and social transition. This pattern is consistent with historical and archaeological evidence indicating that many of the most visible transformations following the Conquest occurred primarily among the elite. Our results provide the first genomic perspective on communities living through the Norman Conquest and indicate that rural southern England saw persistent migration links with other areas facing the North Sea rather than abrupt population replacement.
