## Supplemental Table S2 for "The Genomic Legacy of the Norman Conquest in Rural England"

### Sheet: Table S1
Skeletal ID	Study ID	Material	Dating LB	Dating	Dating UB	Osteo Sex	Reads count	Mapped	Endo (%)	X-chr cont	Mito cont	Mean Cov	1240k cov	Nseqs	NchrY+NchrX	NchrY	R_y	SE	95%CI	Assignment sex.py 30	Na	Rx	RxSE	Ry	RySE	Assignment karyo.py 30	Sex	mt_coverage	Ychr Hg	mt Hg	Quality	Range	1 pos 5pC>T	2 pos 5pC>T	3 pos 5pC>T
POG14-1005	1	tooth	1040	1150	1260	F?	76566	12480	16.2997	-		0.0002	201	-	-	-	-	-	-	-	-	-	-	-	-	-	-	0.0120707					0	0	0
POG14-1018	2	tooth	895	1029.5	1164	-	1941725	157873	8.13055	-		0.0028	2802	-	-	-	-	-	-	-	-	-	-	-	-	-	-	0.748386					0.083	0.008	0.005
POG14-1019	3	tooth	902	1052	1202	M?	6363481	33903	0.532774	-		0.0006	545	-	-	-	-	-	-	-	-	-	-	-	-	-	-	0.120164					0	0	0
POG14-1020	4	tooth	1020	1125.5	1231	M	122070	25331	20.7512	-		0.0005	470	-	-	-	-	-	-	-	-	-	-	-	-	-	-	0.028668					0	0	0
POG14-1023	5	tooth	1047	1164.5	1282	M	6276369	3799784	60.5411	6.6107e-05	0.01	0.0699	70802	2883164	81212	7555	0.093	0.001	0.091-0.095	XY	2589664	0.0284427	0.000103299	0.00291737	3.3515e-05	XY	M?	17.3625	R-M269*	H1c1	1	1-3572 3576-7396 7402-16374 16390-16569	0.071	0.009	0.006
POG14-1027	6	tooth	685	830.5	976	M	30748815	113600	0.369445	-		0.0027	2787	-	-	-	-	-	-	-	-	-	-	-	-	-	-	1.12988		H1an	0.7147	3044-3098 3172-3271 3312-3394 3497-3552 3555-3662 3743-3831 3903-4154 4183-4348 4608-4664 4673-4783 4864-5010 5015-5481 5522-5628 5836-6142 6144-6499 6514-6553 6593-6625 6647-6971 7069-7271 7407-7466 7489-7633 7643-7832 7888-8139 8190-8333 8353-8397 8404-8572 8583-8742 8837-9028 9049-9345 9352-9473 9489-9666 9722-10030 10075-10295 10351-10448 10565-10669 10685-10946 10956-11004 11062-11184 11212-…	0.057	0.007	0.005
POG14-1028	7	tooth	895	1031	1167	F?	142256	22141	15.5642	-		0.0004	368	-	-	-	-	-	-	-	-	-	-	-	-	-	-	0.0965659					0	0	0
POG14-1033	8	tooth	895	1027.5	1160	M	116338348	48313403	41.5284	0.00262241	0.01	0.8672	535443	35715209	1050794	103326	0.0983	0.0003	0.0978-0.0989	XY	31980871	0.0296261	2.99821e-05	0.00323087	1.00349e-05	XYY	M	92.4644	R-CTS11019	H6a1b4	0.954	1-16569	0.000325497	2.79088e-05	2.59724e-05
POG14-1036	9	tooth	990	1097.5	1205	M?	29982468	687201	2.29201	6.6107e-05	0.01	0.0151	15582	535027	16068	1497	0.0932	0.0023	0.0887-0.0977	XY	478039	0.0304808	0.000248633	0.00313154	8.08103e-05	XY	M?	1.77379	R-L23*	H2a2	0.5304	1-56 72-494 546-638 644-704 721-840 890-949 1024-1243 1293-1362 1434-1476 1497-1575 1625-1818 1825-1996 2021-2058 2112-2560 2672-2761 2771-2834 2853-3060 3162-3566 3578-3659 3665-3953 3988-4101 4162-4250 4254-4308 4316-4536 4563-4971 4978-5135 5208-5688 5710-5845 5852-6053 6062-6124 6147-6717 6757-7479 7484-7543 7575-7758 7801-7865 7888-8174 8310-8447 8478-8771 8780-9007 9016-9309 9357-9416 9475-…	0.073	0.011	0.006
POG14-1038	10	tooth	901	1051.5	1202	M	95061400	150741	0.158572	-		0.0034	3042	-	-	-	-	-	-	-	-	-	-	-	-	-	-	27.4895		K1a4a1e*	0.9714	1-16569	0.06	0.007	0.004
POG14-1039	11	tooth	883	959	1035	M	1537988	495439	32.2135	-		0.0088	8234	-	-	-	-	-	-	-	-	-	-	-	-	-	-	0.80723					0.011	0.001	0
POG14-1041	12	tooth	881	1015	1149	-	46563841	41748919	89.6595	0.00461227	0.01	0.7844	542828	31330825	921055	85853	0.0932	0.0003	0.0926-0.0938	XY	28029024	0.0297978	3.21158e-05	0.003063	1.04377e-05	XY	M	28.9811	I-Y7219*	H6a1a	0.9777	1-16569	0.084	0.01	0.006
POG14-1042	13	tooth	895	1030.5	1166	M?	136021	44789	32.928	-		0.0009	781	-	-	-	-	-	-	-	-	-	-	-	-	-	-	0.0698292					0	0	0
POG14-1045	14	tooth	996	1103.5	1211	F?	654650	62613	9.56435	-		0.0014	1404	-	-	-	-	-	-	-	-	-	-	-	-	-	-	0.179311					0	0	0
POG14-1050	15	tooth	998	1109	1220	M?	181147788	137158	0.0757161	-		0.003	1176	-	-	-	-	-	-	-	-	-	-	-	-	-	-	6.51729		H1c13	1	23-111 153-312 324-1326 1335-15246 15262-16569	0.006	0.001	0
POG14-1052	16	tooth	902	1051.5	1201	-	99132934	52788	0.0532497	-		0.0013	992	-	-	-	-	-	-	-	-	-	-	-	-	-	-	25.7458		U5a1a2b	0.9668	1-16569	0.0382	0.005	0.003
POG14-1059	17	tooth	884	1015	1146	F	107932553	5283480	4.89517	-	0.01	0.1558	152695	4230793	220214	2374	0.0108	0.0002	0.0103-0.0112	XX	3696095	0.0589379	0.0001225	0.0006423	1.31782e-05	XX	F	17.0647		K1e	0.9591	1-16569	0.038	0.006	0.004
POG14-1069	18	tooth	895	1029.5	1164	F	74973891	727761	0.970686	-	0.01	0.0148	13492	546424	29068	304	0.0105	0.0006	0.0093-0.0116	XX	468414	0.0614072	0.000350779	0.000648999	3.72105e-05	XX	F	49.5886		H1a	0.9355	1-16569	0.078	0.009	0.006
POG14-1070	19	tooth	896	1031	1166	F?	25367321	62397	0.245974	-		0.0014	703	-	-	-	-	-	-	-	-	-	-	-	-	-	-	2.61899		H	0.6833	1-132 136-657 696-915 1084-1174 1260-1327 1361-1774 1834-2033 2037-2078 2120-2340 2387-2422 2427-2560 2739-2953 3000-3113 3169-3241 3308-3530 3542-4085 4116-4323 4397-4820 5062-5139 5151-5197 5227-5435 5489-5684 5848-5941 5961-6304 6322-6562 6580-6622 6724-7272 7360-7414 7579-7618 7627-7779 7832-8145 8226-8846 8905-9071 9118-9273 9350-9414 9416-9692 9746-9898 9912-10084 10185-10505 10534-10602 10…	0.015	0.004	0.003
POG14-1078	20	tooth	774	911.5	1049	-	94553103	3538148	3.74197	-	0.01	0.0877	85552	2815058	150507	1500	0.01	0.0003	0.0095-0.0105	XX	2450611	0.060804	0.000152654	0.000612092	1.57993e-05	XX	F	18.1848		H1c1	0.9661	1-16569	0.06	0.006	0.004
POG14-1079	21	tooth	884	1015	1146	M	96966131	465328	0.479887	6.6107e-05	0.01	0.0105	10236	343517	10533	1051	0.0998	0.0029	0.0941-0.1055	XY	305081	0.0310803	0.00031418	0.00344499	0.000106081	XYY	M	11.8258	I1*	T2b5	0.9505	1-6726 6731-11457 11460-16569	0.065	0.006	0.004
POG14-1100	22	tooth	-	-	-	M	89065	8809	9.89053	-		0.0002	131	-	-	-	-	-	-	-	-	-	-	-	-	-	-	0.0251675					0	0	0
POG15-3005	23	tooth	1040	1151.5	1263	M?	94998881	234702	0.247058	-		0.005	4788	-	-	-	-	-	-	-	-	-	-	-	-	-	-	0.943086					0.02	0.002	0.001
POG15-3007	24	tooth	902	1058.5	1215	M	129270872	561898	0.434667	-		0.0088	7725	-	-	-	-	-	-	-	-	-	-	-	-	-	-	8.13881		H3+152	0.8626	1-297 321-6565 6578-12071 12073-16369 16373-16569	0.056	0.007	0.005
POG15-3011	25	tooth	893	1022	1151	M	249436511	23743412	9.51882	0.0023645	0.01	0.4036	318936	18901078	549988	50965	0.0927	0.0004	0.0919-0.0934	XY	16880227	0.0295626	4.12255e-05	0.00301921	1.33537e-05	XY	M	93.844	R-Y179346*	H1a	0.9355	1-16569	0.091	0.009	0.005
POG15-3033	26	tooth	1045	1157	1269	M	150074416	19926200	13.2775	0.00229694	0.01	0.3642	318735	15871132	450194	41290	0.0917	0.0004	0.0909-0.0926	XY	14227405	0.0287406	4.42948e-05	0.00290215	1.42615e-05	XY	M	29.0562	R-L23*	X2c1a	1	1-16569	0.05	0.008	0.006
POG15-3035	27	tooth	992	1098.5	1205	-	192853593	211426	0.10963	-		0.0037	1769	-	-	-	-	-	-	-	-	-	-	-	-	-	-	5.06102		T2b9	0.8243	1-314 320-664 683-1362 1379-2090 2098-2693 2699-4371 4390-5162 5171-5505 5516-6012 6050-6292 6297-8017 8020-16569	0.027	0.004	0.002
POG15-3041	28	tooth	1025	1130	1235	F?	233742096	23936724	10.2407	-	0.02	0.3979	308307	18319083	904225	10692	0.0118	0.0001	0.0116-0.012	XX	16040178	0.0557059	5.72664e-05	0.000666576	6.4443e-06	XX	F	67.33		U5a2a1d	0.9862	1-16569	0.081	0.009	0.006
POG15-3048	29	tooth		-		-	165282671	116613	0.0705537	-		0.0022	1225	-	-	-	-	-	-	-	-	-	-	-	-	-	-	134.39		T2b5a1	0.9871	1-16569	0.046	0.004	0.003
POG15-3053	30	tooth	899	1037	1175	F?	155145740	12081332	7.78709	-	0.01	0.2594	231130	9794630	511544	4982	0.0097	0.0001	0.0095-0.01	XX	8540974	0.0593096	8.08225e-05	0.000583306	8.26167e-06	XX	F	58.2193		V	0.9343	1-16569	0.061	0.006	0.003
POG15-3058	31	tooth	1046	1161.5	1277	-	104130122	413682	0.397274	-		0.0083	8199	-	-	-	-	-	-	-	-	-	-	-	-	-	-	3.50969		U5b2b4a	0.78	12-212 226-305 311-1080 1094-1332 1408-1472 1486-1600 1616-3413 3432-4424 4442-6110 6122-6290 6297-6534 6541-10701 10709-11553 11564-12102 12119-12682 12703-13764 13789-14394 14463-14854 14890-15194 15196-16053 16066-16378 16381-16569	0.019	0.003	0.001
POG15-3065	32	tooth	903	1052.5	1202	M	86949442	43637172	50.1868	0.00196007	0.01	0.716	504648	33451989	933094	88180	0.0945	0.0003	0.0939-0.0951	XY	30045222	0.0281214	3.01604e-05	0.00293491	9.86896e-06	XY	M	54.0792	R-YP356*	K2a	0.9549	1-16569	0.001	0.0001	8.47802e-05
POG15-3069	33	tooth	1049	1176	1303	F	203732145	1001459	0.491557	-	0.01	0.0176	16443	735441	36246	472	0.013	0.0006	0.0119-0.0142	XX	642159	0.0557089	0.000286216	0.00073502	3.38196e-05	XX	F	21.3648		H1c13	1	1-16569	0.041	0.003	0.002
POG15-3102	34	tooth	905	1053.5	1202	F?	116953826	1330905	1.13797	-	0.02	0.0239	20791	980319	37208	1918	0.0515	0.0011	0.0493-0.0538	Not Assigned	867846	0.0406639	0.000212016	0.00221007	5.04082e-05	-	-	4.18752		H53	0.5906	1-309 311-1360 1362-2065 2106-2161 2174-2339 2348-2615 2644-2830 2861-2908 2912-2969 2972-3241 3243-3821 3827-4153 4178-4319 4336-4436 4441-5225 5244-5455 5461-6722 6731-8067 8077-8292 8296-8589 8593-9263 9290-11637 11664-11880 11883-12537 12555-16195 16233-16383 16390-16500 16519-16569	0.071	0.007	0.004
POG15-3107	35	tooth	886	1016.5	1147	F?	234027826	20500661	8.75992	-	0.01	0.4652	385561	16854781	876042	7896	0.009	0.0001	0.0088-0.0092	XX	14697858	0.0590662	6.14925e-05	0.000537221	6.04412e-06	XX	F	139.743		T1a1	1	1-16569	0.037	0.004	0.003
POG15-3108	36	tooth	993	1099	1205	M	95307573	428911	0.450028	-	0.02	0.0098	9638	341471	10861	938	0.0864	0.0027	0.0811-0.0916	XY	303755	0.0326678	0.000322542	0.00308802	0.000100671	XY	M	2.66956	-	H1c13	0.5469	1-67 75-543 649-708 738-903 966-1145 1154-1243 1270-2283 2285-2709 2787-3297 3338-3530 3622-3782 3794-4498 4514-5484 5546-5702 5710-6041 6065-6356 6374-6444 6450-6717 6720-7095 7118-8014 8039-9252 9275-9526 9543-9710 9719-9811 9834-9928 9933-10124 10128-10691 10703-11437 11466-11512 11560-11681 11693-11856 11892-12558 12578-12754 12777-14009 14039-14344 14361-14573 14633-14748 14753-14994 14996-1…	0.0036	0.002	0.001
POG15-3127	37	tooth	993	1098.5	1204	-	86688710	209109	0.241218	-		0.0035	2671	-	-	-	-	-	-	-	-	-	-	-	-	-	-	39.0753		H1c1a	1	1-16569	0.004	0.002	0
POG15-3133	38	tooth	1157	1269	1381	F	78136170	3935924	5.03726	-	0.01	0.0643	57284	2981464	146040	1654	0.0113	0.0003	0.0108-0.0119	XX	2612625	0.0552647	0.000141365	0.00063308	1.55616e-05	XX	F	25.0624		T2e1a1b	0.9305	1-16569	0.001	0	0
POG15-3136	39	tooth	895	1025	1155	F	149742964	504921	0.337192	-	0.02	0.0099	10177	399218	20550	183	0.0089	0.0007	0.0076-0.0102	XX	348251	0.0584837	0.000397635	0.000525483	3.88346e-05	Consistent_with_XX	F	5.18444		H6a1a	0.6289	1-196 201-2109 2145-4802 4820-5469 5479-5520 5533-6565 6570-7370 7383-8165 8168-8931 8933-9246 9255-13074 13097-15943 15947-16569	0.059	0.007	0.005
POG15-3146	40	tooth	1018	1119	1220	F	81366298	15139743	18.6069	-	0.01	0.2431	197583	11476771	582085	6255	0.0107	0.0001	0.0105-0.011	XX	10047377	0.0573115	7.33295e-05	0.000622551	7.86911e-06	XX	F	42.9426		H1ai1	0.9558	1-16569	0	0	0
POG15-3148	41	tooth	995	1101.5	1208	M	72505389	3807799	5.25175	6.6107e-05	0.02	0.0612	50064	2813832	80109	8150	0.1017	0.0011	0.0996-0.1038	XY	2517036	0.0285888	0.00010504	0.00323794	3.58084e-05	XYY	M	37.4392	R-Y30815*	H1c1	1	1-16569	0.002	0.001	0
POG15-3154	42	tooth	1027	1139.5	1252	M	103967030	44726	0.0430194	-		0.0008	643	-	-	-	-	-	-	-	-	-	-	-	-	-	-	0.537993					0.057	0.005	0.003
POG15-3160	43	tooth	997	1106	1215	F?	211296329	12377995	5.85812	-	0.01	0.1916	127641	9475042	512312	5087	0.0099	0.0001	0.0097-0.0102	XX	8214242	0.0617495	8.39832e-05	0.00061929	8.68018e-06	XX	F	41.0759		H1be	0.9619	1-16569	0.097	0.008	0.004
POG15-3165	44	tooth	778	963	1148	F	402548596	6578054	1.6341	-	0.01	0.1351	116341	5450269	276612	2653	0.0096	0.0002	0.0092-0.01	XX	4767536	0.0574634	0.000106585	0.000556472	1.08007e-05	XX	F	19.1181		H1c+152	0.9111	1-16569	0.0449	0.005	0.004
POG15-3170	45	tooth	779	963	1147	F?	173789869	237082	0.136419	-		0.0053	4549	-	-	-	-	-	-	-	-	-	-	-	-	-	-	7.23363		W3a1	0.9283	1-691 695-5755 5773-7553 7630-9532 9550-11374 11393-16569	0.0256	0.0022	0.001
POG15-3176	46	tooth	896	1031	1166	M?	168789370	88293954	52.3101	0.00372193	0.01	1.5631	777758	65413958	1879314	185612	0.0988	0.0002	0.0983-0.0992	XY	58612785	0.0288965	2.18806e-05	0.00316675	7.33875e-06	XY	M	561.095	R-Z30*	H1ai1	0.9558	1-16569	0.05896	0.006	0.005
POG15-3179	47	tooth	-	-	-	M?	132534712	2850346	2.15064	6.6107e-05	0.09	0.0552	50765	2191993	62523	5873	0.0939	0.0012	0.0916-0.0962	XY	1966919	0.0288014	0.000119253	0.00298589	3.8904e-05	XY	M	10.0515	R-M269*	I4a	0.9882	1-16569	0.0219	0.002	0.001
POG15-3193	48	tooth	895	1027.5	1160	M	37151949	952321	2.56331	6.6107e-05	0.01	0.0203	10190	706385	20953	1925	0.0919	0.002	0.088-0.0958	XY	629844	0.0302107	0.000215676	0.00305631	6.95533e-05	XY	M	3.88865	R1a*	T2b5a1	0.7194	0-297 321-383 387-488 506-1098 1113-1247 1267-1779 1850-2099 2152-2343 2361-2517 2653-2726 2775-3048 3057-3115 3123-3218 3307-3521 3561-3629 3662-3750 3779-3826 3840-4395 4397-5098 5113-5366 5514-5894 5918-6048 6051-6579 6627-7390 7405-7558 7566-7618 7620-7662 7670-7851 7870-8167 8185-8384 8410-8577 8588-8893 8939-8989 9050-9234 9261-9353 9361-9518 9532-9609 9620-9809 9820-10171 10178-10239 10250…	0.0298	0.0035	0.0027
POG15-3199	49	tooth	896	1030	1164	M	144057553	123924230	86.0241	0.00427319	0.01	2.3258	935096	94690394	2719109	248560	0.0914	0.0002	0.0911-0.0918	XY	84897905	0.0291002	1.82426e-05	0.00292775	5.86384e-06	XY	M	104.204	R-Y11145*	K1a	0.978	1-16569	0.001	0	0
POG15-3215	50	tooth	894	1027	1160	M	213830735	3834671	1.79332	-	0.01	0.0792	73584	3052492	158933	1568	0.0099	0.0002	0.0094-0.0104	XX	2648943	0.0594067	0.000145239	0.000591934	1.49442e-05	XX	F	82.9851		J2a1a1a2	1	1-16569	0.0569	0.00595	0.004
POG15-3221	51	tooth	1050	1177.5	1305	F	121297949	9337252	7.69778	-	0.01	0.2065	172222	7248071	376838	4227	0.0112	0.0002	0.0109-0.0116	XX	6299746	0.059147	9.39865e-05	0.000670979	1.03169e-05	XX	F	178.861		U4a2	0.9869	1-16569	0.0042	0	0
POG15-3228	52	tooth	1046	1161.5	1277	F	14494433	645480	4.4533	-	0.01	0.0145	13378	507529	26381	280	0.0106	0.0006	0.0094-0.0119	XX	441702	0.0590919	0.000354791	0.000633912	3.78715e-05	XX	F	9.15589		H	0.553	1-34 51-239 268-349 355-549 576-647 682-924 982-1061 1106-1280 1341-1623 1632-1671 1737-1850 1884-2230 2250-2358 2362-2562 2582-2627 2732-2787 2847-3116 3190-3276 3296-3371 3396-3823 3833-3926 3949-4189 4205-4283 4316-4354 4438-4740 4748-4892 4894-5051 5114-5223 5257-5768 5811-6067 6134-6238 6245-6331 6336-6457 6503-6544 6575-6972 6979-7015 7023-7210 7266-7375 7402-7856 7866-7921 7927-7980 7983-8…	0.0569	0.00595	0.004
POG15-3229	53	tooth	999	1109.5	1220	F	20389132	1623160	7.96091	-	0.02	0.0239	9849	1182766	59583	531	0.0089	0.0004	0.0082-0.0097	XX	1029282	0.057372	0.00022922	0.000515894	2.23821e-05	Consistent_with_XX	F	5.67868		H2a	0.588	1-106 150-310 319-1142 1150-1593 1602-2408 2434-2487 2493-2674 2701-3483 3508-4432 4446-4814 4820-5626 5641-6283 6309-6777 6798-7408 7413-8017 8037-8143 8210-9058 9081-9531 9575-9810 9828-10090 10104-10152 10194-10936 11040-11483 11556-12040 12070-12381 12391-12741 12793-12952 12982-13056 13101-13381 13384-13582 13600-13653 13655-13829 13839-14057 14062-14604 14621-14807 14817-15363 15419-15526 1…	0.0542	0.00368	0.002
POG15-3232	54	tooth	1035	1143.5	1252	F	83003108	45236442	54.4997	-	0.02	0.8247	528390	34049292	1702515	17785	0.0104	0.0001	0.0103-0.0106	XX	29879680	0.0563838	4.21975e-05	0.000595221	4.46192e-06	XX	F	175.388		U4a2	0.9869	1-16569	0.0166	0.0027	0.002
POG15-3248	55	tooth	897	1034	1171	F	119619146	98479194	82.3273	-	0.01	1.6303	787378	72283716	3525298	42921	0.0122	0.0001	0.0121-0.0123	XX	63597670	0.0547564	2.85278e-05	0.000674883	3.25647e-06	XX	F	173.249		H45b	0.947	1-16569	0.02	0.01	0
POG15-3249	56	tooth	1054	1181.5	1309	M	163575569	101036854	61.7677	0.00667706	0.01	1.9023	852945	75552022	2239167	208888	0.0933	0.0002	0.0929-0.0937	XY	67462692	0.0300948	2.08007e-05	0.00309635	6.76425e-06	XY	M	486.634	I-Y3672*	K1a4a1a+195	0.9771	1-16569	0.0061	0.000699	0.00049
POG15-3251	57	tooth	998	1109	1220	M	1947035	9135	0.469175	-		0.0002	201	-	-	-	-	-	-	-	-	-	-	-	-	-	-	0.260668					0.032	0.003	0
POG15-3258	58	tooth	1048	1171.5	1295	M	199576398	2016242	1.01026	6.6107e-05	0.02	0.0367	31592	1507088	45148	4772	0.1057	0.0014	0.1029-0.1085	XY	1344573	0.0300289	0.000147183	0.00354908	5.12854e-05	XYY	M	9.2661	-	H1g1	0.5944	1-108 110-536 549-3193 3215-4806 4827-6150 6162-8391 8397-9255 9259-12079 12088-16569	0.0385	0.0052	0.004471
POG15-3262	59	tooth	894	1027.5	1161	M	235320266	198247	0.0842456	-		0.0045	3492	-	-	-	-	-	-	-	-	-	-	-	-	-	-	27.2493		H6a1a	0.9533	1-16569	0	0	0
POG15-3264	60	tooth	901	1051	1201	F	129762434	255406	0.196826	-		0.0063	5566	-	-	-	-	-	-	-	-	-	-	-	-	-	-	2.43195		U8	0.6411	153-326 334-379 419-695 702-952 960-999 1013-1267 1271-1311 1373-1409 1432-1493 1636-2084 2144-2683 2728-2813 2826-2942 2945-3163 3190-3309 3316-3572 3590-3798 3820-3902 3931-4923 4928-5056 5100-5297 5310-6167 6171-6288 6298-6499 6506-6733 6827-6872 6875-7572 7576-7892 7923-8073 8079-8196 8209-8269 8314-8394 8417-8573 8610-8832 8844-8933 8944-8990 8999-9406 9409-9524 9529-9604 9620-9785 9805-9999…	0	0	0
POG15-3275	61	tooth	776	907	1038	-	94350394	140842	0.149275	-		0.0032	2731	-	-	-	-	-	-	-	-	-	-	-	-	-	-	21.2229		U5b2b3a1a	0.9828	1-16569	0	0	0
POG15-3281	62	tooth	1022	1127.5	1233	M	107197950	73332	0.068408	-		0.0014	693	-	-	-	-	-	-	-	-	-	-	-	-	-	-	3.38451		K1b2b	0.8254	1-109 157-305 311-480 496-1167 1174-1348 1383-2117 2130-2207 2210-2732 2734-3739 3746-3925 3961-4423 4458-4523 4527-5022 5042-5537 5545-5726 5769-5976 5991-6071 6148-6356 6371-6733 6754-6999 7075-7574 7628-7757 7778-8160 8169-8403 8408-8947 8964-9286 9297-9383 9394-9534 9560-10032 10034-10160 10236-10425 10477-11150 11156-11442 11451-12962 12972-13046 13066-13808 13831-15122 15172-15221 15268-153…	0	0	0
POG15-3283t	63	tooth	998	1109	1220	M	2913	32	1.09852	-		0	1	-	-	-	-	-	-	-	-	-	-	-	-	-	-	0					0	0	0
POG15-3289t	64	tooth	990	1098	1206	F?	25520	221	0.865987	-		0	2	-	-	-	-	-	-	-	-	-	-	-	-	-	-	0					0	0	0
POG15-3328	65	tooth	887	1017	1147	M	23733279	1174751	4.9498	6.6107e-05	0.03	0.0264	12850	902612	27212	2370	0.0871	0.0017	0.0837-0.0904	XY	802000	0.0309751	0.000193458	0.00295511	6.06118e-05	XY	M	17.5524	J-Y294088	K1a	0.978	1-313 319-9993 9995-12384 12396-16569	0.0294	0.0038	0.0024
POG15-3331	66	tooth	899	1038	1177	M	46082549	1215709	2.63811	-	0.02	0.0233	21535	928149	41231	1059	0.0257	0.0008	0.0242-0.0272	Not Assigned	818359	0.0490885	0.000238829	0.00129405	3.97395e-05	XX	F?	5.38572		H53	0.5857	1-126 131-303 317-1927 1959-2566 2601-2930 2961-3102 3111-3571 3575-3698 3711-4967 4971-5658 5668-6286 6354-7361 7366-8907 8916-10700 10707-11377 11382-12391 12412-13977 13982-14765 14783-16569	0.01047	0.001	0.001
POG15-3334	67	tooth	900	1050	1200	M	46874092	252922	0.539577	-		0.0051	1571	-	-	-	-	-	-	-	-	-	-	-	-	-	-	4.60601		H5b	0.6508	29-107 115-308 313-555 572-801 870-1275 1324-1376 1415-2084 2098-2488 2495-2568 2580-2782 2796-2833 2840-2874 2906-2994 3030-3100 3106-3333 3341-3405 3461-3507 3515-3552 3572-3698 3702-4057 4069-4323 4386-4583 4626-5358 5361-5430 5461-5703 5710-6284 6301-6581 6626-7398 7427-7950 7974-8006 8011-8320 8322-8398 8409-8578 8585-8901 8933-9062 9075-9255 9257-9393 9414-9469 9498-9547 9618-10275 10281-10…	0.01446	0.0013	0.001
POG15-3339	68	tooth	-	-	-	F	133855365	11248356	8.40337	-	0.02	0.227	195363	8813172	457733	4945	0.0108	0.0002	0.0105-0.0111	XX	7699620	0.0588065	8.47847e-05	0.000642239	9.13008e-06	XX	F	27.1819		H1c1	1	1-16569	0.061422	0.005	0.0032
POG15-3340	69	tooth	-	-	-	F?	66941506	30517631	45.5885	-	0.01	0.5244	379526	22905564	1133061	12260	0.0108	0.0001	0.0106-0.011	XX	20125993	0.0556892	5.11169e-05	0.000609162	5.49991e-06	XX	F	67.8063		T2e1a1b	0.9325	1-16569	0.0481	0.0045	0.0028
POG15-3342	70	tooth	904	1054	1204	M?	699421	47675	6.81635	-		0.0009	627	-	-	-	-	-	-	-	-	-	-	-	-	-	-	0.288309					0.0612	0.0053	0.004
POG15-3347	71	tooth	992	1098.5	1205	-	13233153	155434	1.17458	-		0.0033	1606	-	-	-	-	-	-	-	-	-	-	-	-	-	-	0.554469					0.0288	0.0032	0.002
POG15-3367	72	tooth	899	1037.5	1176	M?	483208	37184	7.69524	-		0.0007	501	-	-	-	-	-	-	-	-	-	-	-	-	-	-	0.213048					0.06669	0.0069	0.004
POG15-3370a	73	tooth	-	-	-	M?	659120	61278	9.29694	-		0.0011	953	-	-	-	-	-	-	-	-	-	-	-	-	-	-	0.418251					0.0674	0.007	0.006
POG15-3371	74	tooth	898	1036	1174	M	404	9	2.22772	-		0	0	-	-	-	-	-	-	-	-	-	-	-	-	-	-	0					0	0	0
POG15-3379	75	tooth	902	1052	1202	M?	738262	80676	10.9278	-		0.0014	1285	-	-	-	-	-	-	-	-	-	-	-	-	-	-	0.521275					0.0738	0.009	0.007
POG15-3390	76	tooth	899	1037	1175	M	428	42	9.81308	-		0	1	-	-	-	-	-	-	-	-	-	-	-	-	-	-	0					0	0	0
POG15-3283p	77	petrous bone	998	1109	1220	M	11992962	278799	2.32469	-		0.005	5501	-	-	-	-	-	-	-	-	-	-	-	-	-	-	0.597743					0.006	0.004	0.004
POG15-3090	78	petrous bone	-	-	-	M	6824598	123306	1.80679	-		0.0022	2361	-	-	-	-	-	-	-	-	-	-	-	-	-	-	0.238819					0.005	0.004	0.004
POG15-3289p	79	petrous bone	990	1098	1206	F?	8629498	94854	1.09918	-		0.0016	1506	-	-	-	-	-	-	-	-	-	-	-	-	-	-	0.188726					0	0	0
POG15-3013	80	petrous bone	895	1037.5	1180	M	27462162	440582	1.60432	-		0.0075	7748	-	-	-	-	-	-	-	-	-	-	-	-	-	-	0.643732					0	0	0
