## Supplemental Table S5 for "The Genomic Legacy of the Norman Conquest in Rural England"

### Sheet: Sheet1
pop1	pop2	pop3	pop4	est	se	z	p
POG	France_A	YRI	ALG	-0.000379934	0.00118306	-0.321145	0.748101
POG	France_A	YRI	Serbia_A	-0.00223026	0.00187925	-1.18678	0.235314
POG	Denmark_Sx	YRI	Italy_A	0.00286517	0.00230846	1.24116	0.214547
POG	France_A	YRI	Italy	-0.00207995	0.00144096	-1.44345	0.148893
POG	UK_EM	YRI	ALG	0.00186488	0.00128651	1.44957	0.147179
POG	Denmark_Sx	YRI	ALG	0.00229115	0.00150463	1.52273	0.127826
POG	Denmark_Sx	YRI	Spain	0.00266808	0.00171742	1.55354	0.120294
POG	Germany_Sx	YRI	Italy_A	0.0026254	0.00168495	1.55814	0.119199
POG	Denmark_Sx	YRI	Italy	0.00275975	0.00172881	1.59633	0.110415
POG	France_A	YRI	Spain	-0.00239508	0.00141182	-1.69645	0.0898002
POG	Sweden_Vk	YRI	ALG	0.00181444	0.00105884	1.71362	0.0865993
POG	Germany_Sx	YRI	ALG	0.00201032	0.00113204	1.77584	0.0757598
POG	Denmark_Sx	YRI	Serbia_A	0.00477536	0.00237355	2.01191	0.0442296
POG	Sweden_Vk	YRI	Italy_A	0.00360303	0.00166847	2.15948	0.030813
POG	UK_EM	YRI	Italy_A	0.00462193	0.00206168	2.24183	0.0249727
POG	Sweden_Vk	YRI	Serbia_A	0.00375317	0.00160612	2.33679	0.01945
POG	UK_EM	YRI	Italy	0.0038421	0.00157974	2.43211	0.0150113
POG	UK_EM	YRI	Spain	0.00391595	0.00155813	2.51324	0.0119628
POG	Germany_Sx	YRI	Serbia_A	0.0042555	0.00167591	2.53922	0.01111
POG	France_A	YRI	Italy_A	-0.00486896	0.00188324	-2.58541	0.0097262
POG	Germany_Sx	YRI	Spain	0.00359991	0.00131493	2.73771	0.00618684
POG	UK_EM	YRI	Serbia_A	0.00594741	0.00202789	2.9328	0.00335915
POG	Germany_Sx	YRI	Italy	0.00388191	0.00132234	2.93564	0.0033286
POG	Sweden_Vk	YRI	Italy	0.00372208	0.00125169	2.97365	0.00294276
POG	Sweden_Vk	YRI	Spain	0.00378901	0.00123951	3.05687	0.00223663
